# Biomimetic fractal topography enhances podocyte maturation in vitro

**DOI:** 10.1101/2024.03.16.585039

**Authors:** Chuan Liu, Praful Aggarwal, Karl T. Wagner, Shira S. Landau, Teng Cui, Xin Song, Laleh Shamaei, Naimeh Rafatian, Yimu Zhao, Sonia Rodriguez-Ramirez, Keith Morton, Elizabeth Virlee, Chen Yu Li, Dawn Bannerman, Simon Pascual-Gil, Sargol Okhovatian, Anastasia Radisic, Sergi Clotet-Freixas, Teodor Veres, Mohtada Sadrzadeh, Tobin Filleter, Ulrich Broeckel, Ana Konvalinka, Milica Radisic

## Abstract

Cells and tissues in their native environment are organized into intricate fractal structures, which are rarely recapitulated in their culture *in vitro*. The extent to which fractal patterns that resemble complex topography in vivo influence cell maturation, and the cellular responses to such shape stimulation remain inadequately elucidated. Yet, the application of fractal cues (topographical stimulation via self-similar patterns) as an external input may offer a much-needed solution to the challenge of improving the differentiated cell phenotype *in vitro*. Here, we established fractality in podocytes, branching highly differentiated kidney cells, and glomerulus structure. Biomimetic fractal patterns derived from glomerular histology were used to generate topographical (2.5-D) substrates for cell culture. Podocytes grown on fractal topography were found to express higher levels of functional markers and exhibit enhanced cell polarity. To track morphological complexities of differentiated podocytes, we employed a fluorescent labelling assay where labelled individual cells are tracked within otherwise optically silent confluent cell monolayer to reveal cell-cell interdigitation. RNAseq analysis suggests enhanced ECM deposition and remodeling in podocytes grown on fractal topography compared to flat surface or non-fractal microcurvature, mediated by YAP signaling. The incorporation of fractal topography into standard tissue culture well plates as demonstrated here may serve as a user-friendly bioengineered platform for high-fidelity cell culture.
