## Supplementary Data 1 for "Biomimetic fractal topography enhances podocyte maturation in vitro"

### Sheet: Table of Contents
Data S1: Raw data from Gene Ontology (GO) Biological Process (BP), Cellular Component (CC), and Molecular Function (MF) Analyses
Table of Contents
Sheet	Title
1	HF versus NT, GO BP
2	HF versus NT, GO CC
3	HF versus NT, GO MF
4	RT versus NT, GO BP
5	RT versus NT, GO CC
6	RT versus NT, GO MF

### Sheet: 1. HFvNT GO BP
HF versus NT, GO BP
Analysis Type:	PANTHER Enrichment Test (release 20221017)
Annotation Version and Release Date:	GO Ontology database DOI: 10.5281/zenodo.6799722 Released 2022-07-01
Analyzed List:	PantherEnrichmentInput.txt (Homo sapiens)
Correction:	FDR
GO biological process complete	number	overUnder	pvalue	fdr	neg log(FDR)
cell adhesion (GO:0007155)	141	+	2.04e-08	7.23e-06	5.14086
animal organ morphogenesis (GO:0009887)	145	+	3.66e-07	8.97e-05	4.04721
cell surface receptor signaling pathway (GO:0007166)	248	+	2.3e-06	0.000489	3.31069
extracellular matrix organization (GO:0030198)	55	+	8.92e-06	0.00167	2.77728
urogenital system development (GO:0001655)	61	+	9.14e-06	0.00168	2.77469
extracellular structure organization (GO:0043062)	55	+	8.92e-06	0.00171	2.767
external encapsulating structure organization (GO:0045229)	55	+	8.92e-06	0.00174	2.75945
kidney development (GO:0001822)	50	+	1.16e-05	0.00205	2.68825
lipid metabolic process (GO:0006629)	113	+	1.65e-05	0.00273	2.56384
renal system development (GO:0072001)	51	+	2.37e-05	0.00372	2.42946
tissue development (GO:0009888)	245	+	2.76e-05	0.00426	2.37059
system process (GO:0003008)	163	+	6.03e-05	0.00836	2.07779
cell-cell signaling (GO:0007267)	118	+	8.4e-05	0.011	1.95861
nervous system development (GO:0007399)	293	+	0.000102	0.0125	1.90309
metanephros development (GO:0001656)	15	+	0.000124	0.0146	1.83565
embryonic morphogenesis (GO:0048598)	80	+	0.000126	0.0147	1.83268
phospholipid metabolic process (GO:0006644)	30	+	0.000132	0.0152	1.81816
response to hormone (GO:0009725)	129	+	0.000144	0.016	1.79588
trans-synaptic signaling (GO:0099537)	43	+	0.000149	0.0162	1.79048
endocytosis (GO:0006897)	54	+	0.000153	0.0164	1.78516
circulatory system process (GO:0003013)	62	+	0.000164	0.0173	1.76195
regulation of phosphatidylinositol 3-kinase signaling (GO:0014066)	22	+	0.000184	0.0189	1.72354
vesicle-mediated transport (GO:0016192)	143	+	0.000202	0.0201	1.6968
skeletal system morphogenesis (GO:0048705)	23	+	0.000223	0.0218	1.66154
regulation of anion transport (GO:0044070)	17	+	0.000223	0.022	1.65758
connective tissue development (GO:0061448)	38	+	0.00025	0.0237	1.62525
anterograde trans-synaptic signaling (GO:0098916)	42	+	0.000277	0.0257	1.59007
chemical synaptic transmission (GO:0007268)	42	+	0.000277	0.0259	1.5867
signaling (GO:0023052)	573	+	0.000285	0.026	1.58503
anatomical structure morphogenesis (GO:0009653)	301	+	0.000284	0.0261	1.58336
response to peptide (GO:1901652)	67	+	0.000294	0.0265	1.57675
neuron differentiation (GO:0030182)	131	+	0.000326	0.0286	1.54363
system development (GO:0048731)	512	+	0.00035	0.0299	1.52433
cell communication (GO:0007154)	590	+	0.000365	0.0306	1.51428
regulation of hormone levels (GO:0010817)	58	+	0.000413	0.034	1.46852
locomotory behavior (GO:0007626)	23	+	0.000456	0.0373	1.42829
hormone metabolic process (GO:0042445)	19	+	0.000476	0.0382	1.41794
positive regulation of phosphatidylinositol 3-kinase signaling (GO:0014068)	16	+	0.000487	0.0388	1.41117
regulation of multicellular organismal process (GO:0051239)	396	+	0.000535	0.0406	1.39147
blood circulation (GO:0008015)	39	+	0.000567	0.0424	1.37263
cell-cell adhesion (GO:0098609)	63	+	0.000611	0.0449	1.34775
regulation of ion transport (GO:0043269)	82	+	0.000627	0.0457	1.34008
positive regulation of calcium ion transport (GO:0051928)	15	+	0.000653	0.0469	1.32883
humoral immune response (GO:0006959)	24	+	0.000668	0.0476	1.32239
positive regulation of synaptic transmission (GO:0050806)	22	+	0.000685	0.0485	1.31426
nucleic acid metabolic process (GO:0090304)	383	-	7.77e-16	7.43e-12	11.129
nucleobase-containing compound metabolic process (GO:0006139)	442	-	4.11e-15	1.96e-11	10.7077
heterocycle metabolic process (GO:0046483)	465	-	1.13e-14	3.61e-11	10.4425
ncRNA metabolic process (GO:0034660)	108	-	2.2e-14	5.25e-11	10.2798
cellular aromatic compound metabolic process (GO:0006725)	472	-	9.09e-14	1.74e-10	9.75945
cellular nitrogen compound metabolic process (GO:0034641)	573	-	1.22e-13	1.94e-10	9.7122
ribosome biogenesis (GO:0042254)	99	-	8.38e-13	1.14e-09	8.9431
ncRNA processing (GO:0034470)	90	-	1.66e-12	1.98e-09	8.70333
cell cycle (GO:0007049)	228	-	2.03e-12	2.16e-09	8.66555
ribonucleoprotein complex biogenesis (GO:0022613)	130	-	2.32e-12	2.22e-09	8.65365
organic cyclic compound metabolic process (GO:1901360)	492	-	5.02e-12	4.37e-09	8.35952
rRNA metabolic process (GO:0016072)	76	-	7.05e-12	5.61e-09	8.25104
cell cycle process (GO:0022402)	170	-	8.75e-12	6.44e-09	8.19111
rRNA processing (GO:0006364)	71	-	1.04e-11	6.61e-09	8.1798
mitotic cell cycle (GO:0000278)	151	-	9.89e-12	6.76e-09	8.17005
DNA metabolic process (GO:0006259)	138	-	1.54e-11	9.21e-09	8.03574
mitotic cell cycle process (GO:1903047)	134	-	1.66e-11	9.32e-09	8.03058
RNA processing (GO:0006396)	167	-	3.11e-11	1.65e-08	7.78252
cell division (GO:0051301)	104	-	4.53e-10	2.17e-07	6.66354
DNA replication (GO:0006260)	60	-	4.5e-10	2.26e-07	6.64589
chromosome organization (GO:0051276)	113	-	8.31e-10	3.78e-07	6.42251
gene expression (GO:0010467)	387	-	1.2e-09	5.24e-07	6.28067
RNA metabolic process (GO:0016070)	273	-	1.52e-09	6.32e-07	6.19928
cellular macromolecule metabolic process (GO:0044260)	404	-	2.09e-09	8.32e-07	6.07988
organelle fission (GO:0048285)	63	-	4.65e-09	1.78e-06	5.74958
nuclear division (GO:0000280)	62	-	7.6e-09	2.79e-06	5.5544
DNA-templated DNA replication (GO:0006261)	42	-	2.25e-08	7.7e-06	5.11351
regulation of cell cycle (GO:0051726)	210	-	2.94e-08	9.69e-06	5.01368
chromosome segregation (GO:0007059)	61	-	1.02e-07	3.24e-05	4.48945
mitotic nuclear division (GO:0140014)	44	-	1.06e-07	3.26e-05	4.48678
cellular component biogenesis (GO:0044085)	412	-	1.92e-07	5.72e-05	4.2426
nuclear chromosome segregation (GO:0098813)	45	-	2.22e-07	6.42e-05	4.19246
cellular nitrogen compound biosynthetic process (GO:0044271)	275	-	2.5e-07	6.82e-05	4.16622
organelle organization (GO:0006996)	420	-	2.5e-07	7.02e-05	4.15366
cellular response to DNA damage stimulus (GO:0006974)	129	-	2.81e-07	7.48e-05	4.1261
regulation of cell cycle process (GO:0010564)	139	-	3.3e-07	8.52e-05	4.06956
DNA repair (GO:0006281)	80	-	3.53e-07	8.89e-05	4.0511
non-membrane-bounded organelle assembly (GO:0140694)	71	-	8.81e-07	0.000211	3.67572
mitotic sister chromatid segregation (GO:0000070)	32	-	1.03e-06	0.000241	3.61798
sister chromatid segregation (GO:0000819)	35	-	1.18e-06	0.000269	3.57025
macromolecule metabolic process (GO:0043170)	850	-	1.32e-06	0.000293	3.53313
spindle organization (GO:0007051)	35	-	2.16e-06	0.00047	3.3279
translation (GO:0006412)	93	-	3.92e-06	0.000814	3.08938
peptide biosynthetic process (GO:0043043)	96	-	6.49e-06	0.00132	2.87943
microtubule cytoskeleton organization involved in mitosis (GO:1902850)	29	-	7.8e-06	0.00155	2.80967
regulation of DNA-templated DNA replication (GO:0090329)	18	-	1.02e-05	0.00184	2.73518
positive regulation of cell cycle process (GO:0090068)	59	-	1.37e-05	0.00238	2.62342
mitotic spindle organization (GO:0007052)	23	-	1.45e-05	0.00248	2.60555
ribosomal small subunit biogenesis (GO:0042274)	28	-	1.57e-05	0.00264	2.5784
tRNA metabolic process (GO:0006399)	25	-	2.09e-05	0.00339	2.4698
nitrogen compound metabolic process (GO:0006807)	956	-	2.19e-05	0.00349	2.45717
heterocycle biosynthetic process (GO:0018130)	161	-	3.33e-05	0.00505	2.29671
regulation of DNA replication (GO:0006275)	34	-	3.43e-05	0.00513	2.28988
regulation of cell cycle phase transition (GO:1901987)	91	-	4.15e-05	0.00611	2.21396
regulation of nuclear division (GO:0051783)	31	-	4.85e-05	0.00703	2.15304
ribosomal large subunit biogenesis (GO:0042273)	34	-	5.33e-05	0.0076	2.11919
cell cycle phase transition (GO:0044770)	53	-	5.91e-05	0.00831	2.0804
regulation of mitotic nuclear division (GO:0007088)	28	-	6.12e-05	0.00836	2.07779
RNA phosphodiester bond hydrolysis (GO:0090501)	29	-	6.39e-05	0.0086	2.0655
nucleobase-containing compound biosynthetic process (GO:0034654)	158	-	6.85e-05	0.00909	2.04144
meiotic cell cycle (GO:0051321)	38	-	8.74e-05	0.0113	1.94692
cellular metabolic process (GO:0044237)	924	-	9.25e-05	0.0118	1.92812
protein-DNA complex assembly (GO:0065004)	34	-	9.6e-05	0.0121	1.91721
aromatic compound biosynthetic process (GO:0019438)	164	-	9.74e-05	0.0121	1.91721
protein-DNA complex subunit organization (GO:0071824)	39	-	0.000111	0.0134	1.8729
spindle assembly (GO:0051225)	23	-	0.00012	0.0144	1.84164
positive regulation of cell cycle (GO:0045787)	70	-	0.000135	0.0154	1.81248
cellular component organization or biogenesis (GO:0071840)	822	-	0.000144	0.0161	1.79317
mitotic spindle assembly (GO:0090307)	14	-	0.000147	0.0162	1.79048
amide biosynthetic process (GO:0043604)	108	-	0.000155	0.0165	1.78252
mitotic cell cycle phase transition (GO:0044772)	51	-	0.000176	0.0183	1.73755
maturation of SSU-rRNA (GO:0030490)	18	-	0.000184	0.0188	1.72584
macromolecule biosynthetic process (GO:0009059)	260	-	0.000193	0.0194	1.7122
primary metabolic process (GO:0044238)	989	-	0.000227	0.0219	1.65956
regulation of mitotic cell cycle (GO:0007346)	102	-	0.000243	0.0232	1.63451
regulation of DNA metabolic process (GO:0051052)	114	-	0.00031	0.0277	1.55752
meiotic cell cycle process (GO:1903046)	31	-	0.000314	0.0278	1.55596
mitochondrial gene expression (GO:0140053)	32	-	0.000331	0.0288	1.54061
organic substance metabolic process (GO:0071704)	1022	-	0.000334	0.0288	1.54061
DNA replication initiation (GO:0006270)	14	-	0.000364	0.0308	1.51145
protein-containing complex organization (GO:0043933)	223	-	0.000374	0.0311	1.50724
regulation of chromosome segregation (GO:0051983)	36	-	0.000458	0.0371	1.43063
cell cycle checkpoint signaling (GO:0000075)	38	-	0.00049	0.0387	1.41229
organic cyclic compound biosynthetic process (GO:1901362)	169	-	0.000504	0.0395	1.4034
nucleic acid phosphodiester bond hydrolysis (GO:0090305)	41	-	0.000518	0.0396	1.4023
regulation of cyclin-dependent protein serine/threonine kinase activity (GO:0000079)	25	-	0.000517	0.0398	1.40012
microtubule cytoskeleton organization (GO:0000226)	80	-	0.000514	0.0399	1.39903
mRNA metabolic process (GO:0016071)	97	-	0.000544	0.041	1.38722
DNA conformation change (GO:0071103)	35	-	0.000576	0.0427	1.36957
meiotic nuclear division (GO:0140013)	25	-	0.000628	0.0455	1.34199
regulation of cyclin-dependent protein kinase activity (GO:1904029)	26	-	0.000706	0.0493	1.30715
cytoskeleton organization (GO:0007010)	155	-	0.000703	0.0495	1.30539

### Sheet: 2. HFvNT GO CC
HF versus NT, GO CC
Analysis Type:	PANTHER Enrichment Test (release 20221017)
Annotation Version and Release Date:	GO Ontology database DOI: 10.5281/zenodo.6799722 Released 2022-07-01
Analyzed List:	PantherEnrichmentInput.txt (Homo sapiens)
Correction:	FDR
GO cellular component complete	number	overUnder	pvalue	fdr	neg log FDR
extracellular matrix (GO:0031012)	119	+	9.57e-10	1.83e-07	6.73755
external encapsulating structure (GO:0030312)	119	+	9.57e-10	2.14e-07	6.66959
cell periphery (GO:0071944)	668	+	2.04e-09	3.42e-07	6.46597
intrinsic component of membrane (GO:0031224)	505	+	1.67e-07	1.87e-05	4.72816
integral component of membrane (GO:0016021)	491	+	2.72e-07	2.6e-05	4.58503
plasma membrane (GO:0005886)	587	+	2.79e-06	0.000178	3.74958
collagen-containing extracellular matrix (GO:0062023)	92	+	1.13e-05	0.000607	3.21681
neuron projection terminus (GO:0044306)	15	+	1.27e-05	0.000653	3.18509
neuron projection (GO:0043005)	145	+	3.59e-05	0.00155	2.80967
axon terminus (GO:0043679)	12	+	4.12e-05	0.00172	2.76447
lysosomal lumen (GO:0043202)	29	+	6.32e-05	0.00249	2.6038
intrinsic component of plasma membrane (GO:0031226)	159	+	0.000101	0.00386	2.41341
integral component of plasma membrane (GO:0005887)	148	+	0.000116	0.00409	2.38828
endoplasmic reticulum (GO:0005783)	268	+	0.000122	0.0042	2.37675
distal axon (GO:0150034)	30	+	0.00013	0.00436	2.36051
cell surface (GO:0009986)	117	+	0.000242	0.00771	2.11295
axon (GO:0030424)	72	+	0.000308	0.00896	2.04769
Golgi apparatus (GO:0005794)	213	+	0.000307	0.00912	2.04001
transport vesicle (GO:0030133)	49	+	0.000334	0.00951	2.02182
cytoplasmic vesicle (GO:0031410)	314	+	0.000525	0.0119	1.92445
synapse (GO:0045202)	169	+	0.000535	0.0119	1.92445
intracellular vesicle (GO:0097708)	314	+	0.000525	0.0121	1.91721
extracellular region (GO:0005576)	573	+	0.000519	0.0122	1.91364
somatodendritic compartment (GO:0036477)	106	+	0.000514	0.0123	1.91009
neuron to neuron synapse (GO:0098984)	46	+	0.000893	0.0181	1.74232
vacuole (GO:0005773)	112	+	0.00148	0.0286	1.54363
dendrite (GO:0030425)	66	+	0.00156	0.0295	1.53018
dendritic tree (GO:0097447)	66	+	0.00156	0.0299	1.52433
hippocampal mossy fiber to CA3 synapse (GO:0098686)	6	+	0.00161	0.03	1.52288
endomembrane system (GO:0012505)	603	+	0.00165	0.0302	1.51999
cation channel complex (GO:0034703)	20	+	0.00168	0.0304	1.51713
basement membrane (GO:0005604)	31	+	0.00179	0.0308	1.51145
lysosome (GO:0005764)	107	+	0.00179	0.0311	1.50724
lytic vacuole (GO:0000323)	107	+	0.00179	0.0315	1.50169
receptor complex (GO:0043235)	55	+	0.00207	0.0337	1.47237
cell projection (GO:0042995)	259	+	0.00206	0.0341	1.46725
external side of plasma membrane (GO:0009897)	44	+	0.00294	0.0457	1.34008
vacuolar lumen (GO:0005775)	40	+	0.00323	0.0491	1.30892
non-membrane-bounded organelle (GO:0043228)	793	-	1.2e-10	8.05e-08	7.0942
nuclear lumen (GO:0031981)	743	-	5.31e-10	1.42e-07	6.84771
intracellular non-membrane-bounded organelle (GO:0043232)	793	-	1.2e-10	1.61e-07	6.79317
nucleolus (GO:0005730)	216	-	4.99e-10	1.67e-07	6.77728
ribonucleoprotein complex (GO:1990904)	165	-	4.13e-10	1.84e-07	6.73518
nucleoplasm (GO:0005654)	671	-	2.3e-09	3.42e-07	6.46597
nucleus (GO:0005634)	1045	-	1.66e-08	2.22e-06	5.65365
nuclear protein-containing complex (GO:0140513)	238	-	3.45e-08	4.19e-06	5.37779
preribosome (GO:0030684)	36	-	2.51e-07	2.58e-05	4.58838
chromosome (GO:0005694)	300	-	3.1e-07	2.76e-05	4.55909
chromosomal region (GO:0098687)	90	-	4.23e-07	3.54e-05	4.451
membrane-enclosed lumen (GO:0031974)	924	-	5.4e-07	3.81e-05	4.41908
intracellular organelle lumen (GO:0070013)	924	-	5.4e-07	4.02e-05	4.39577
organelle lumen (GO:0043233)	924	-	5.4e-07	4.25e-05	4.37161
protein-containing complex (GO:0032991)	832	-	7.98e-07	5.34e-05	4.27246
condensed chromosome (GO:0000793)	61	-	2.92e-06	0.000178	3.74958
nuclear chromosome (GO:0000228)	67	-	9.22e-06	0.000537	3.27003
chromosome, centromeric region (GO:0000775)	54	-	9.73e-06	0.000543	3.2652
ribosomal subunit (GO:0044391)	48	-	2.88e-05	0.00137	2.86328
cytosol (GO:0005829)	784	-	2.81e-05	0.00139	2.85699
ribosome (GO:0005840)	57	-	3.52e-05	0.00157	2.8041
kinetochore (GO:0000776)	36	-	3.51e-05	0.00162	2.79048
spindle (GO:0005819)	73	-	5.42e-05	0.0022	2.65758
mitochondrial matrix (GO:0005759)	83	-	0.000106	0.00382	2.41794
condensed chromosome, centromeric region (GO:0000779)	39	-	0.000103	0.00383	2.4168
mitochondrial protein-containing complex (GO:0098798)	53	-	0.000181	0.00593	2.22695
organelle envelope (GO:0031967)	177	-	0.000288	0.00875	2.05799
envelope (GO:0031975)	177	-	0.000288	0.00895	2.04818
large ribosomal subunit (GO:0015934)	30	-	0.000364	0.0102	1.9914
RNA polymerase complex (GO:0030880)	16	-	0.000414	0.0105	1.97881
catalytic complex (GO:1902494)	255	-	0.000399	0.0107	1.97062
nuclear DNA-directed RNA polymerase complex (GO:0055029)	16	-	0.000414	0.0107	1.97062
mitochondrial inner membrane (GO:0005743)	65	-	0.000395	0.0108	1.96658
DNA-directed RNA polymerase complex (GO:0000428)	16	-	0.000414	0.0109	1.96257
organelle inner membrane (GO:0019866)	73	-	0.00045	0.0111	1.95468
90S preribosome (GO:0030686)	13	-	0.000455	0.0111	1.95468
intracellular protein-containing complex (GO:0140535)	139	-	0.000684	0.015	1.82391
mitochondrial envelope (GO:0005740)	111	-	0.000766	0.0165	1.78252
cytoskeleton (GO:0005856)	325	-	0.000838	0.0178	1.74958
protein-DNA complex (GO:0032993)	35	-	0.000855	0.0179	1.74715
preribosome, large subunit precursor (GO:0030687)	14	-	0.000889	0.0183	1.73755
transferase complex, transferring phosphorus-containing groups (GO:0061695)	50	-	0.001	0.02	1.69897
replication fork (GO:0005657)	21	-	0.00127	0.0249	1.6038
small-subunit processome (GO:0032040)	15	-	0.00185	0.0314	1.50307
DNA packaging complex (GO:0044815)	15	-	0.00177	0.0316	1.50031
microtubule cytoskeleton (GO:0015630)	209	-	0.002	0.0334	1.47625
mitochondrial ribosome (GO:0005761)	24	-	0.00263	0.0419	1.37779
organellar ribosome (GO:0000313)	24	-	0.00263	0.0424	1.37263
mitochondrial membrane (GO:0031966)	99	-	0.00289	0.0456	1.34104
chromosome, telomeric region (GO:0000781)	39	-	0.00322	0.0495	1.30539

### Sheet: 3. HFvNT GO MF
HF versus NT, GO MF
Analysis Type:	PANTHER Enrichment Test (release 20221017)
Annotation Version and Release Date:	GO Ontology database DOI: 10.5281/zenodo.6799722 Released 2022-07-01
Analyzed List:	PantherEnrichmentInput.txt (Homo sapiens)
Correction:	FDR
GO molecular function complete	number	overUnder	pvalue	fdr	neg log FDR
calcium ion binding (GO:0005509)	93	+	7.52e-08	4.15e-05	4.38195
extracellular matrix structural constituent (GO:0005201)	45	+	4.98e-07	0.000183	3.73755
signaling receptor activity (GO:0038023)	99	+	1.32e-05	0.00291	2.53611
molecular transducer activity (GO:0060089)	99	+	1.32e-05	0.00323	2.4908
active transmembrane transporter activity (GO:0022804)	49	+	6.43e-05	0.0118	1.92812
signaling receptor binding (GO:0005102)	200	+	8.32e-05	0.0141	1.85078
DNA-binding transcription factor activity (GO:0003700)	103	+	0.000321	0.0417	1.37986
DNA-binding transcription factor activity, RNA polymerase II-specific (GO:0000981)	101	+	0.000305	0.0421	1.37572
RNA binding (GO:0003723)	345	-	1.31e-13	2.89e-10	9.5391
catalytic activity, acting on a nucleic acid (GO:0140640)	107	-	4.09e-10	4.52e-07	6.34486
nucleic acid binding (GO:0003676)	598	-	2.34e-09	1.72e-06	5.76447
catalytic activity, acting on RNA (GO:0140098)	60	-	2.33e-07	0.000103	3.98716
heterocyclic compound binding (GO:1901363)	846	-	7.2e-06	0.00227	2.64397
organic cyclic compound binding (GO:0097159)	852	-	1.06e-05	0.00291	2.53611
catalytic activity, acting on DNA (GO:0140097)	52	-	4.23e-05	0.00849	2.07109
structural constituent of ribosome (GO:0003735)	43	-	9.59e-05	0.0151	1.82102
ATP hydrolysis activity (GO:0016887)	73	-	0.000114	0.0168	1.77469
catalytic activity, acting on a tRNA (GO:0140101)	18	-	0.000349	0.0405	1.39254
ATP-dependent activity, acting on DNA (GO:0008094)	32	-	0.000336	0.0412	1.3851
rRNA binding (GO:0019843)	25	-	0.000376	0.0415	1.38195

### Sheet: 4. RTvNT GO BP
RT versus NT, GO BP
Analysis Type:	PANTHER Enrichment Test (release 20221017)
Annotation Version and Release Date:	GO Ontology database DOI: 10.5281/zenodo.6799722 Released 2022-07-01
Analyzed List:	PantherEnrichmentInput_RTNT_log2FC.txt (Homo sapiens)
Correction:	FDR
GO biological process complete	number	overUnder	pvalue	fdr	neg log FDR
cell adhesion (GO:0007155)	116	+	6.42e-09	1.04e-05	4.98297
skeletal system development (GO:0001501)	53	+	4.83e-07	0.000301	3.52143
extracellular matrix organization (GO:0030198)	50	+	6.58e-07	0.000334	3.47625
external encapsulating structure organization (GO:0045229)	50	+	6.58e-07	0.000356	3.44855
extracellular structure organization (GO:0043062)	50	+	6.58e-07	0.000381	3.41908
animal organ morphogenesis (GO:0009887)	99	+	4.29e-06	0.00174	2.75945
anatomical structure morphogenesis (GO:0009653)	224	+	4.63e-06	0.00179	2.74715
tissue development (GO:0009888)	176	+	1.08e-05	0.00399	2.39903
bone development (GO:0060348)	26	+	1.63e-05	0.00551	2.25885
nervous system development (GO:0007399)	202	+	5.7e-05	0.0178	1.74958
skeletal system morphogenesis (GO:0048705)	16	+	6.82e-05	0.0184	1.73518
system development (GO:0048731)	356	+	6.71e-05	0.0188	1.72584
embryonic morphogenesis (GO:0048598)	55	+	8.23e-05	0.0202	1.69465
cell surface receptor signaling pathway (GO:0007166)	161	+	8e-05	0.0203	1.6925
connective tissue development (GO:0061448)	29	+	0.000139	0.0314	1.50307
cell differentiation (GO:0030154)	298	+	0.000138	0.032	1.49485
cell development (GO:0048468)	147	+	0.000203	0.0434	1.36251
cellular developmental process (GO:0048869)	301	+	0.000199	0.0437	1.35952
animal organ development (GO:0048513)	302	+	0.000247	0.0489	1.31069
heterocycle metabolic process (GO:0046483)	285	-	1.02e-09	4.12e-06	5.3851
cellular aromatic compound metabolic process (GO:0006725)	287	-	2.83e-09	5.74e-06	5.24109
nucleobase-containing compound metabolic process (GO:0006139)	271	-	8.25e-10	6.69e-06	5.17457
nucleic acid metabolic process (GO:0090304)	231	-	2.51e-09	6.79e-06	5.16813
ribonucleoprotein complex biogenesis (GO:0022613)	84	-	8.87e-09	1.2e-05	4.92082
ribosome biogenesis (GO:0042254)	63	-	1.1e-08	1.27e-05	4.8962
ncRNA metabolic process (GO:0034660)	75	-	1.26e-08	1.27e-05	4.8962
organic cyclic compound metabolic process (GO:1901360)	299	-	1.61e-08	1.45e-05	4.83863
cellular nitrogen compound metabolic process (GO:0034641)	342	-	2.3e-08	1.87e-05	4.72816
ncRNA processing (GO:0034470)	67	-	5.18e-08	3.82e-05	4.41794
RNA processing (GO:0006396)	112	-	1.11e-07	7.51e-05	4.12436
rRNA metabolic process (GO:0016072)	52	-	9.21e-07	0.000439	3.35754
rRNA processing (GO:0006364)	47	-	1.56e-06	0.000702	3.15366
RNA metabolic process (GO:0016070)	173	-	1.99e-06	0.00085	3.07058
DNA metabolic process (GO:0006259)	73	-	1.1e-05	0.00389	2.41005
cellular component biogenesis (GO:0044085)	255	-	2.42e-05	0.00785	2.10513
cellular response to DNA damage stimulus (GO:0006974)	71	-	5.83e-05	0.0175	1.75696
DNA repair (GO:0006281)	44	-	6.14e-05	0.0178	1.74958
gene expression (GO:0010467)	239	-	7.92e-05	0.0207	1.68403
chromosome organization (GO:0051276)	61	-	0.000116	0.0276	1.55909
cellular macromolecule metabolic process (GO:0044260)	219	-	0.000203	0.0423	1.37366
DNA-templated DNA replication (GO:0006261)	24	-	0.000222	0.045	1.34679
organelle organization (GO:0006996)	239	-	0.000251	0.0485	1.31426

### Sheet: 5. RTvNT GO CC
RT versus NT, GO CC
Analysis Type:	PANTHER Enrichment Test (release 20221017)
Annotation Version and Release Date:	GO Ontology database DOI: 10.5281/zenodo.6799722 Released 2022-07-01
Analyzed List:	PantherEnrichmentInput_RTNT_log2FC.txt (Homo sapiens)
Correction:	FDR
GO cellular component complete	number	overUnder	pvalue	fdr	neg log FDR
extracellular matrix (GO:0031012)	97	+	6.42e-13	3.61e-10	9.44249
external encapsulating structure (GO:0030312)	97	+	6.42e-13	7.22e-10	9.14146
collagen-containing extracellular matrix (GO:0062023)	80	+	5.51e-11	2.07e-08	7.68403
cell periphery (GO:0071944)	449	+	3.52e-10	7.94e-08	7.10018
plasma membrane (GO:0005886)	379	+	2.69e-06	0.000276	3.55909
extracellular region (GO:0005576)	359	+	4.61e-06	0.000399	3.39903
integral component of membrane (GO:0016021)	298	+	6.49e-06	0.000522	3.28233
intrinsic component of membrane (GO:0031224)	305	+	8.62e-06	0.000607	3.21681
lysosomal lumen (GO:0043202)	23	+	3.64e-05	0.00241	2.61798
Golgi apparatus (GO:0005794)	127	+	4.29e-05	0.00269	2.57025
endomembrane system (GO:0012505)	374	+	5.65e-05	0.00318	2.49757
collagen trimer (GO:0005581)	21	+	6.45e-05	0.00346	2.46092
extracellular space (GO:0005615)	302	+	7.92e-05	0.00388	2.41117
endoplasmic reticulum lumen (GO:0005788)	54	+	7.88e-05	0.00403	2.39469
basement membrane (GO:0005604)	25	+	0.000182	0.00855	2.06803
cell surface (GO:0009986)	80	+	0.000248	0.00873	2.05899
integral component of plasma membrane (GO:0005887)	95	+	0.000261	0.00889	2.0511
vacuole (GO:0005773)	66	+	0.000225	0.00938	2.0278
synapse (GO:0045202)	102	+	0.000224	0.0097	2.01323
neuron projection (GO:0043005)	100	+	0.000298	0.00987	2.00568
endoplasmic reticulum (GO:0005783)	160	+	0.00022	0.0099	2.00436
lysosome (GO:0005764)	65	+	0.000327	0.0102	1.9914
lytic vacuole (GO:0000323)	65	+	0.000327	0.0105	1.97881
complex of collagen trimers (GO:0098644)	11	+	0.000409	0.0125	1.90309
vacuolar lumen (GO:0005775)	28	+	0.000511	0.0151	1.82102
transport vesicle (GO:0030133)	31	+	0.0006	0.0173	1.76195
receptor complex (GO:0043235)	40	+	0.00066	0.0181	1.74232
intrinsic component of plasma membrane (GO:0031226)	98	+	0.000646	0.0182	1.73993
exocytic vesicle (GO:0070382)	18	+	0.000735	0.0197	1.70553
vesicle (GO:0031982)	336	+	0.00112	0.0281	1.55129
intracellular vesicle (GO:0097708)	196	+	0.00159	0.035	1.45593
cytoplasmic vesicle (GO:0031410)	196	+	0.00159	0.0357	1.44733
neuron projection terminus (GO:0044306)	11	+	0.00228	0.0466	1.33161
synaptic vesicle (GO:0008021)	16	+	0.00225	0.0469	1.32883
axon (GO:0030424)	46	+	0.00222	0.0471	1.32698
nucleolus (GO:0005730)	123	-	9.95e-11	2.8e-08	7.55284
nuclear lumen (GO:0031981)	406	-	1.72e-08	3.24e-06	5.48945
non-membrane-bounded organelle (GO:0043228)	439	-	3.67e-07	5.16e-05	4.28735
intracellular non-membrane-bounded organelle (GO:0043232)	439	-	3.67e-07	5.9e-05	4.22915
nucleoplasm (GO:0005654)	368	-	6.55e-07	8.2e-05	4.08619
preribosome (GO:0030684)	23	-	2.39e-06	0.000269	3.57025
nucleus (GO:0005634)	600	-	2.91e-06	0.000273	3.56384
ribonucleoprotein complex (GO:1990904)	102	-	7.5e-06	0.000563	3.24949
nuclear protein-containing complex (GO:0140513)	121	-	4.99e-05	0.00296	2.52871
organelle lumen (GO:0043233)	537	-	0.000243	0.00884	2.05355
membrane-enclosed lumen (GO:0031974)	537	-	0.000243	0.00913	2.03953
intracellular organelle lumen (GO:0070013)	537	-	0.000243	0.00945	2.02457
chromosome (GO:0005694)	152	-	0.000236	0.0095	2.02228
chromosomal region (GO:0098687)	41	-	0.000916	0.024	1.61979
centrosome (GO:0005813)	55	-	0.000982	0.0251	1.60033
cytosol (GO:0005829)	444	-	0.00131	0.032	1.49485
mitochondrial matrix (GO:0005759)	53	-	0.00134	0.032	1.49485
catalytic complex (GO:1902494)	141	-	0.00148	0.0348	1.45842
preribosome, large subunit precursor (GO:0030687)	10	-	0.00157	0.0361	1.44249
90S preribosome (GO:0030686)	9	-	0.00193	0.0418	1.37882

### Sheet: 6. RTvNT GO MF
RT versus NT, GO MF
Analysis Type:	PANTHER Enrichment Test (release 20221017)
Annotation Version and Release Date:	GO Ontology database DOI: 10.5281/zenodo.6799722 Released 2022-07-01
Analyzed List:	PantherEnrichmentInput_RTNT_log2FC.txt (Homo sapiens)
Correction:	FDR
GO molecular function complete	number	overUnder	pvalue	fdr	neg log FDR
extracellular matrix structural constituent (GO:0005201)	48	+	3.91e-10	6.64e-07	6.17783
calcium ion binding (GO:0005509)	66	+	4.12e-08	2.34e-05	4.63078
signaling receptor binding (GO:0005102)	147	+	6.39e-06	0.00181	2.74232
extracellular matrix structural constituent conferring tensile strength (GO:0030020)	16	+	4.71e-05	0.01	2
signaling receptor activity (GO:0038023)	71	+	0.000193	0.0273	1.56384
molecular transducer activity (GO:0060089)	71	+	0.000193	0.0298	1.52578
carbohydrate binding (GO:0030246)	27	+	0.000241	0.0316	1.50031
metal ion binding (GO:0046872)	274	+	0.000319	0.0388	1.41117
catalytic activity, acting on a nucleic acid (GO:0140640)	63	-	3.9e-08	3.31e-05	4.48017
RNA binding (GO:0003723)	215	-	2.96e-07	0.000126	3.89963
catalytic activity, acting on RNA (GO:0140098)	38	-	5.03e-06	0.00171	2.767
nucleic acid binding (GO:0003676)	341	-	3.07e-05	0.00746	2.12726
nucleotidyltransferase activity (GO:0016779)	13	-	5.45e-05	0.0103	1.98716
ATP hydrolysis activity (GO:0016887)	44	-	0.000153	0.026	1.58503
