## Supplementary Data 2 for "Biomimetic fractal topography enhances podocyte maturation in vitro"

### Sheet: Table of Contents
Data S2: Unique and Overlapping Terms from Gene Ontology Analyses, HFvNT versus RTvNT
Table of Contents
Sheet	Title
1	HFvNT versus RTvNT, GO BP Terms
2	HFvNT versus RTvNT, GO CC Terms
3	HFvNT versus RTvNT, GO MF Terms

### Sheet: 1. GO Biological Process
HFvNT versus RTvNT, GO Biological Process Unique and Overlapping Terms
Significantly Upregulated GO Terms					Significantly Downregulated GO Terms
	Group	Total	GO BP Terms			Group	Total	GO BP Terms
	HFvNT and RTvNT	13	extracellular structure organization (GO:0043062)			HFvNT and RTvNT	23	cellular macromolecule metabolic process (GO:0044260)
			tissue development (GO:0009888)					nucleic acid metabolic process (GO:0090304)
			connective tissue development (GO:0061448)					DNA metabolic process (GO:0006259)
			system development (GO:0048731)					RNA metabolic process (GO:0016070)
		`	animal organ morphogenesis (GO:0009887)					cellular aromatic compound metabolic process (GO:0006725)
			cell adhesion (GO:0007155)					rRNA metabolic process (GO:0016072)
			external encapsulating structure organization (GO:0045229)					ncRNA processing (GO:0034470)
			cell surface receptor signaling pathway (GO:0007166)					RNA processing (GO:0006396)
			anatomical structure morphogenesis (GO:0009653)					organic cyclic compound metabolic process (GO:1901360)
			embryonic morphogenesis (GO:0048598)					nucleobase-containing compound metabolic process (GO:0006139)
			nervous system development (GO:0007399)					ribosome biogenesis (GO:0042254)
			extracellular matrix organization (GO:0030198)					cellular response to DNA damage stimulus (GO:0006974)
			skeletal system morphogenesis (GO:0048705)					gene expression (GO:0010467)
	HFvNT Only	32	anterograde trans-synaptic signaling (GO:0098916)					ribonucleoprotein complex biogenesis (GO:0022613)
			blood circulation (GO:0008015)					ncRNA metabolic process (GO:0034660)
			cell communication (GO:0007154)					cellular component biogenesis (GO:0044085)
			cell-cell adhesion (GO:0098609)					DNA repair (GO:0006281)
			cell-cell signaling (GO:0007267)					cellular nitrogen compound metabolic process (GO:0034641)
			chemical synaptic transmission (GO:0007268)					heterocycle metabolic process (GO:0046483)
			circulatory system process (GO:0003013)					rRNA processing (GO:0006364)
			endocytosis (GO:0006897)					organelle organization (GO:0006996)
			hormone metabolic process (GO:0042445)					DNA-templated DNA replication (GO:0006261)
			humoral immune response (GO:0006959)					chromosome organization (GO:0051276)
			kidney development (GO:0001822)			HFvNT Only	69	regulation of nuclear division (GO:0051783)
			lipid metabolic process (GO:0006629)					RNA phosphodiester bond hydrolysis (GO:0090501)
			locomotory behavior (GO:0007626)					cytoskeleton organization (GO:0007010)
			metanephros development (GO:0001656)					mitochondrial gene expression (GO:0140053)
			neuron differentiation (GO:0030182)					mitotic spindle organization (GO:0007052)
			phospholipid metabolic process (GO:0006644)					organic cyclic compound biosynthetic process (GO:1901362)
			positive regulation of calcium ion transport (GO:0051928)					heterocycle biosynthetic process (GO:0018130)
			positive regulation of phosphatidylinositol 3-kinase signaling (GO:0014068)					mitotic spindle assembly (GO:0090307)
			positive regulation of synaptic transmission (GO:0050806)					organelle fission (GO:0048285)
			regulation of anion transport (GO:0044070)					regulation of cyclin-dependent protein kinase activity (GO:1904029)
			regulation of hormone levels (GO:0010817)					microtubule cytoskeleton organization (GO:0000226)
			regulation of ion transport (GO:0043269)					mitotic cell cycle process (GO:1903047)
			regulation of multicellular organismal process (GO:0051239)					spindle assembly (GO:0051225)
			regulation of phosphatidylinositol 3-kinase signaling (GO:0014066)					nuclear division (GO:0000280)
			renal system development (GO:0072001)					mitotic cell cycle phase transition (GO:0044772)
			response to hormone (GO:0009725)					non-membrane-bounded organelle assembly (GO:0140694)
			response to peptide (GO:1901652)					mitotic cell cycle (GO:0000278)
			signaling (GO:0023052)					positive regulation of cell cycle process (GO:0090068)
			system process (GO:0003008)					peptide biosynthetic process (GO:0043043)
			trans-synaptic signaling (GO:0099537)					macromolecule biosynthetic process (GO:0009059)
			urogenital system development (GO:0001655)					cell cycle (GO:0007049)
			vesicle-mediated transport (GO:0016192)					mitotic sister chromatid segregation (GO:0000070)
	RTvNT Only	6	bone development (GO:0060348)					regulation of cell cycle (GO:0051726)
			cellular developmental process (GO:0048869)					amide biosynthetic process (GO:0043604)
			animal organ development (GO:0048513)					protein-DNA complex subunit organization (GO:0071824)
			cell development (GO:0048468)					aromatic compound biosynthetic process (GO:0019438)
			cell differentiation (GO:0030154)					regulation of DNA-templated DNA replication (GO:0090329)
			skeletal system development (GO:0001501)					mitotic nuclear division (GO:0140014)
								protein-DNA complex assembly (GO:0065004)
								macromolecule metabolic process (GO:0043170)
								microtubule cytoskeleton organization involved in mitosis (GO:1902850)
								cell division (GO:0051301)
								cell cycle process (GO:0022402)
								nucleic acid phosphodiester bond hydrolysis (GO:0090305)
								regulation of mitotic nuclear division (GO:0007088)
								regulation of DNA metabolic process (GO:0051052)
								spindle organization (GO:0007051)
								cellular metabolic process (GO:0044237)
								regulation of chromosome segregation (GO:0051983)
								DNA conformation change (GO:0071103)
								regulation of cyclin-dependent protein serine/threonine kinase activity (GO:0000079)
								primary metabolic process (GO:0044238)
								cellular nitrogen compound biosynthetic process (GO:0044271)
								sister chromatid segregation (GO:0000819)
								regulation of mitotic cell cycle (GO:0007346)
								protein-containing complex organization (GO:0043933)
								regulation of cell cycle phase transition (GO:1901987)
								nuclear chromosome segregation (GO:0098813)
								ribosomal large subunit biogenesis (GO:0042273)
								cell cycle checkpoint signaling (GO:0000075)
								meiotic cell cycle (GO:0051321)
								cellular component organization or biogenesis (GO:0071840)
								translation (GO:0006412)
								tRNA metabolic process (GO:0006399)
								regulation of DNA replication (GO:0006275)
								meiotic cell cycle process (GO:1903046)
								chromosome segregation (GO:0007059)
								cell cycle phase transition (GO:0044770)
								nucleobase-containing compound biosynthetic process (GO:0034654)
								organic substance metabolic process (GO:0071704)
								nitrogen compound metabolic process (GO:0006807)
								maturation of SSU-rRNA (GO:0030490)
								regulation of cell cycle process (GO:0010564)
								ribosomal small subunit biogenesis (GO:0042274)
								meiotic nuclear division (GO:0140013)
								DNA replication (GO:0006260)
								mRNA metabolic process (GO:0016071)
								positive regulation of cell cycle (GO:0045787)
								DNA replication initiation (GO:0006270)

### Sheet: 2. GO Cellular Component
HFvNT versus RTvNT, GO Cellular Component Unique and Overlapping Terms
Significantly Upregulated GO Terms					Significantly Downregulated GO Terms
	Group	Total	GO CC Terms			Group	Total	GO CC Terms
	HFvNT and RTvNT	28	intracellular vesicle (GO:0097708)			HFvNT and RTvNT	19	nuclear protein-containing complex (GO:0140513)
			Golgi apparatus (GO:0005794)					intracellular non-membrane-bounded organelle (GO:0043232)
			endomembrane system (GO:0012505)					catalytic complex (GO:1902494)
			cytoplasmic vesicle (GO:0031410)					cytosol (GO:0005829)
			collagen-containing extracellular matrix (GO:0062023)					nucleoplasm (GO:0005654)
			lysosome (GO:0005764)					mitochondrial matrix (GO:0005759)
			integral component of plasma membrane (GO:0005887)					nucleolus (GO:0005730)
			basement membrane (GO:0005604)					preribosome, large subunit precursor (GO:0030687)
			integral component of membrane (GO:0016021)					non-membrane-bounded organelle (GO:0043228)
			receptor complex (GO:0043235)					ribonucleoprotein complex (GO:1990904)
			axon (GO:0030424)					organelle lumen (GO:0043233)
			lysosomal lumen (GO:0043202)					nuclear lumen (GO:0031981)
			transport vesicle (GO:0030133)					preribosome (GO:0030684)
			cell periphery (GO:0071944)					nucleus (GO:0005634)
			external encapsulating structure (GO:0030312)					chromosomal region (GO:0098687)
			cell surface (GO:0009986)					membrane-enclosed lumen (GO:0031974)
			plasma membrane (GO:0005886)					chromosome (GO:0005694)
			endoplasmic reticulum (GO:0005783)					intracellular organelle lumen (GO:0070013)
			intrinsic component of plasma membrane (GO:0031226)					90S preribosome (GO:0030686)
			extracellular region (GO:0005576)			HFvNT Only	31	intracellular protein-containing complex (GO:0140535)
			synapse (GO:0045202)					nuclear DNA-directed RNA polymerase complex (GO:0055029)
			vacuolar lumen (GO:0005775)					condensed chromosome, centromeric region (GO:0000779)
			neuron projection terminus (GO:0044306)					cytoskeleton (GO:0005856)
			vacuole (GO:0005773)					nuclear chromosome (GO:0000228)
			lytic vacuole (GO:0000323)					ribosome (GO:0005840)
			neuron projection (GO:0043005)					small-subunit processome (GO:0032040)
			extracellular matrix (GO:0031012)					protein-containing complex (GO:0032991)
			intrinsic component of membrane (GO:0031224)					ribosomal subunit (GO:0044391)
	HFvNT Only	10	axon terminus (GO:0043679)					organellar ribosome (GO:0000313)
			cation channel complex (GO:0034703)					chromosome, centromeric region (GO:0000775)
			cell projection (GO:0042995)					organelle envelope (GO:0031967)
			dendrite (GO:0030425)					microtubule cytoskeleton (GO:0015630)
			dendritic tree (GO:0097447)					RNA polymerase complex (GO:0030880)
			distal axon (GO:0150034)					kinetochore (GO:0000776)
			external side of plasma membrane (GO:0009897)					mitochondrial protein-containing complex (GO:0098798)
			hippocampal mossy fiber to CA3 synapse (GO:0098686)					DNA packaging complex (GO:0044815)
			neuron to neuron synapse (GO:0098984)					mitochondrial inner membrane (GO:0005743)
			somatodendritic compartment (GO:0036477)					protein-DNA complex (GO:0032993)
	RTvNT Only	7	complex of collagen trimers (GO:0098644)					large ribosomal subunit (GO:0015934)
			exocytic vesicle (GO:0070382)					mitochondrial envelope (GO:0005740)
			collagen trimer (GO:0005581)					mitochondrial ribosome (GO:0005761)
			endoplasmic reticulum lumen (GO:0005788)					mitochondrial membrane (GO:0031966)
			extracellular space (GO:0005615)					replication fork (GO:0005657)
			synaptic vesicle (GO:0008021)					spindle (GO:0005819)
			vesicle (GO:0031982)					transferase complex, transferring phosphorus-containing groups (GO:0061695)
								organelle inner membrane (GO:0019866)
								envelope (GO:0031975)
								condensed chromosome (GO:0000793)
								DNA-directed RNA polymerase complex (GO:0000428)
								chromosome, telomeric region (GO:0000781)
						RTvNT Only	1	centrosome (GO:0005813)

### Sheet: 3. GO Molecular Function
HFvNT versus RTvNT, GO Molecular Function Unique and Overlapping Terms
Significantly Upregulated GO Terms					Significantly Downregulated GO Terms
	Group	Total	GO MF Terms			Group	Total	GO MF Terms
	HFvNT and RTvNT	5	signaling receptor binding (GO:0005102)			HFvNT and RTvNT	5	RNA binding (GO:0003723)
			extracellular matrix structural constituent (GO:0005201)					nucleic acid binding (GO:0003676)
			calcium ion binding (GO:0005509)					catalytic activity, acting on RNA (GO:0140098)
			signaling receptor activity (GO:0038023)					ATP hydrolysis activity (GO:0016887)
			molecular transducer activity (GO:0060089)					catalytic activity, acting on a nucleic acid (GO:0140640)
	HFvNT Only	3	DNA-binding transcription factor activity, RNA polymerase II-specific (GO:0000981)			HFvNT Only	7	catalytic activity, acting on DNA (GO:0140097)
			active transmembrane transporter activity (GO:0022804)					rRNA binding (GO:0019843)
			DNA-binding transcription factor activity (GO:0003700)					ATP-dependent activity, acting on DNA (GO:0008094)
	RTvNT Only	3	metal ion binding (GO:0046872)					organic cyclic compound binding (GO:0097159)
			carbohydrate binding (GO:0030246)					heterocyclic compound binding (GO:1901363)
			extracellular matrix structural constituent conferring tensile strength (GO:0030020)					catalytic activity, acting on a tRNA (GO:0140101)
								structural constituent of ribosome (GO:0003735)
						RTvNT Only	1	nucleotidyltransferase activity (GO:0016779)
